# Proteostasis Associated Mutations in HSPB5 Destabilize the αB-crystallin Domain

**DOI:** 10.1101/2024.11.12.623266

**Authors:** Mst. Shanzeda Khatun, Md. Chayan Ali, Largess Barua, Yeasmin Akter Munni, Raju Dash, Md Mafizur Rahman

**Author notes:** **Corresponding Author: Md Mafizur Rahman,** Department of Biotechnology and Genetic Engineering, Faculty of Biological Sciences, Islamic University, Kushtia-7003, Bangladesh; **Raju Dash,** Department of New Biology, Daegu Gyeongbuk Institute of Science & Technology (DGIST), DGIST, E4-620, 333, Technojungang-daero, Hyeonpung-myeon, Daegu, 42988, Republic of Korea. Equal contribution (Mst. Shanzeda Khatun, Md. Chayan Ali).

## Abstract

HSPB5 (αB-crystallin) is an ATP-independent, stress-inducible chaperone protein that improves protein misfolding and degradation in proteotoxicity-related diseases, including several myopathies, neurodegenerative diseases, and cancers. Although single nucleotide polymorphism (SNP) reduces the overall activity of HSPB5, its dynamic behaviour remains unknown. To get molecular insights into the deleterious, pathogenic, and proteotoxicity-related mutations, this study investigates the potential deleterious SNPs associated with HSPB5. Notably, eleven computational tools identified D109H, R120G, and D140N as the most deleterious SNPs from a total of 313 missense SNPs. Interestingly, these three mutations are present in the core αB-crystallin (αB-c) domain. A molecular dynamics simulation for 500 ns was conducted to reveal these variants’ mechanistic insights. The mutant variants showed higher flexibility and significant conformational changes than the wild, which might be noteworthy to reduce these variants’ chaperoning activity. Also, this conformational change elucidated the loss of function mutations, which could alter these variants’ oligomeric properties. This study will help our understanding of the role and molecular mechanism of HSPB5 mutations in proteotoxicity vulnerable diseases.
