## Supplementary data file 1 for "Proteostasis Associated Mutations in HSPB5 Destabilize the αB-crystallin Domain"

### Sheet: Sheet1
Uploaded_variation	Substitution	SIFT	PolyPhen 2		Condel	CADD	FATHMM	MutPred	PROVEAN	Phd snp		Panter		Snp and Go
			HumDiv	Humvar
rs1029108489	H101N	0.01	0.992	0.715	0.727	26.6	0.92066	0.53464	0.75102	Disease	0.506	Disease	0.591	Disease	0.934
rs1029108489	H34N	0.01			0.727	26.6	0.92066	0.53464	0.75102
rs104894201	R120G	0	1	0.963	0.945	26.6	0.95286	0.99668	0.91589	Disease	0.925	Disease	0.868	Disease	0.983
rs104894201	R53G	0			0.945	26.6	0.95286	0.99668	0.91589
rs104894202	Q151E	1	0.373	0.521	0.149	21.2	0.89234	0.34345	0.19305	Neutral	0.171	Neutral	0.233	Disease	0.714
rs104894202	Q84E	0.93			0.149	21.2	0.89234	0.34345	0.19305
rs1114167341	D109G	0.02			0.835	35	0.92675	0.90629	0.91545	Disease	0.833	Disease	0.788	Disease	0.961
rs1114167341	D42G	0.02	0.998	0.995	0.835	35	0.92675	0.90629	0.91545
rs11544745	T23A	0.29			0.029	10.06	0.4678	-	0.67085
rs11549441	A172P	0.21	0.964	0.873	0.052	21.8	0.95957	0.30134	0.11746	Neutral	0.244	Neutral	0.289	Disease	0.611
rs11549441	A105P	0.1			0.295	21.8	0.95957	0.30134	0.11746
rs1159372261	Y161H	0.41	0.804	0.994	0.015	21	0.92117	0.4397	0.03588
rs1166558074	S10R	0.15			0.244	19.11	0.53528	0.03425	0.76459
rs1168072471	Q40L	0.04	0	0.006	0.478	21	0.40219	0.00334	0.87427
rs1168775790	I98T	0			0.892	28.9	0.92016	0.95325	0.70387	Disease	0.643	Disease	0.502	Disease	0.906
rs1168775790	I31T	0	0.76	0.77	0.892	28.9	0.92016	0.95325	0.70387
rs1185490043	K90N	0.31			0.027	19.41	0.93421	0.67316	0.03149	Neutral	0.162	Neutral	0.228	Disease	0.52
rs1185490043	K23N	0.35			0.021	19.41	0.93421	0.67316	0.03149
rs1195519970	L65P	0.07			0.577	25.5	0.90803	0.67316	0.62478	Disease	0.741	Disease	0.692	Disease	0.96
rs1198348625	A62E	1			0.147	21	0.89377	0.32399	0.07898
rs1203161146	D36G	0.01			0.847	29.4	0.89576	0.89937	0.86119	Disease	0.611	Neutral	0.327	Disease	0.755
rs1208156922	L131V	0.13	0.466	0.553	0.264	16.77	0.91203	0.25147	0.08356	Neutral	0.182	Neutral	0.182	Neutral	0.38
rs1208156922	L64V	0.22			0.054	16.77	0.91203	0.25147	0.08356
rs1237590699	F38L	0.81	0.999	0.994	0.003	22	0.85479	0.64487	0.38319	Neutral	0.118	Neutral	0.069	Neutral	0.396
rs1246649844	V145E	0			0.892	31	0.94512	0.88499	0.80907	Disease	0.782	Disease	0.699	Disease	0.975
rs1246649844	V78E	0	0.087	0.17	0.892	31	0.94512	0.88499	0.80907
rs1256600488	K92R	0.06			0.74	24.8	0.93178	0.74334	0.59499	Disease	0.602	Disease	0.805	Disease	0.912
rs1256600488	K25R	0.03	1	0.999	0.781	24.8	0.93178	0.74334	0.59499
rs1261156723	D170E	1	0.012	0.097	0.271	17.71	0.8951	0.15008	0.02816
rs1261363559	R23L	0	0.246	0.253	0.463	24.4	0.92891	0.70257	0.84924
rs1264081192	A4T	1			0.009	22.3	0.84279	0.76285	0.13627	Neutral	0.08	Neutral	0.099	Neutral	0.384
rs1286547434	D127E	0.02	0.989	0.98	0.403	19.61	0.92167	0.61814	0.41016	Neutral	0.475	Neutral	0.189	Disease	0.707
rs1286547434	D60E	0.04			0.369	19.61	0.92167	0.61814	0.41016
rs1289696135	R109G	0.01	0.004	0.034	0.631	25.8	0.92217	0.54918	0.46972
rs1291858452	M68L	0.41	0.998	0.997	0.016	22.8	0.94802	0.5556	0.2251	Neutral	0.298	Neutral	0.106	Disease	0.533
rs1291858452	M1L	0.2	0	0.015	0.05	22.8	0.94802	0.5556	0.2251	Neutral	0.37			Disease	0.679
rs1308897150	R133Q	0.54	0.003	0.055	0.014	22.8	0.91145	0.64196	0.03964
rs1327383479	D129N	0.11	0.995	0.993	0.579	24.5	0.9384	0.8277	0.61237	Neutral	0.438	Disease	0.668	Disease	0.873
rs1327383479	D62N	0.18	0.412	0.495	0.363	24.5	0.9384	0.8277	0.61237	Neutral	0.262	Neutral	0.248	Disease	0.608
rs1332596078	Q34R	0.03	0.19	0.152	0.525	22.6	0.48465	0.00114	0.49973
rs1334674429	Q26H	0.03	0.692	0.935	0.504	24	0.92316	0.96056	0.77433	Disease	0.7	Neutral	0.424	Disease	0.922
rs1337152464	D79G	0			0.945	29.1	0.94837	0.9751	0.91979
rs1337152464	D79V	0			0.945	28.5	0.94731	0.96325	0.97406
rs1348837968	E165K	0.03			0.527	27.4	0.95634	0.24505	0.45187	Neutral	0.348	Neutral	0.33	Disease	0.833
rs1348837968	E98K	0.48			0.173	27.4	0.95634	0.24505	0.45187
rs1359865460	S43A	0.46			0.013	18.1	0.8317	0.72898	0.2251	Neutral	0.12	Neutral	0.229	Disease	0.534
rs1365011398	R4L	_low_confidence(0)			0.859	4.59027	0.91145	0.63756	0.12117
rs1389508146	R4W	0.03			0.366	2.13582	0.53743	0.14565	0.86958
rs1392185328	S10I	0.03	1	0.989	0.464	2.53468	0.53743	0.06866	0.83527
rs139750142	R69C	0			0.945	4.8091	0.92837	-	0.88466	Disease	0.617	Disease	0.787	Disease	0.934
rs139750142	R69S	0.07	1	1	0.809	3.94086	0.92516	0.61966	0.70749	Neutral	0.393	Neutral	0.373	Disease	0.846
rs139750142	R2C	0	1	1	0.945	4.8091	0.92837	-	0.88466
rs139750142	R2S	0.04	1	1	0.839	3.94086	0.92516	0.61966	0.70749
rs140110474	C6S	0.31	1	0.999	0.035	1.7228	0.60383	0.16812	0.98598
rs140110474	C6R	0			0.795	3.32158	0.60996	0.27553	0.99502
rs140110474	C6G	0.12			0.5	2.6559	0.60632	0.22908	0.99502
rs1406676332	P147T	0	0.082	0.152	0.748	3.9566	0.93298	0.9461	0.93239
rs141000255	G149S	0.84	0.602	0.567	0.006	2.77701	0.91912	-	0.02412
rs141344478	D86E	0.77	0.132	0.279	0.174	1.77913	0.89771	0.66341	0.01413
rs141638421	R157H	0.02	0.999	0.967	0.818	4.35503	0.93697	-	0.76459	Disease	0.609	Disease	0.828	Disease	0.927
rs141638421	R90H	0.01			0.84	4.35503	0.93697	-	0.76459
rs1416895126	V122A	0.55			0.119	3.01972	0.92167	0.50202	0.09152
rs142266981	A54V	0.25			0.064	1.62959	0.90223	-	0.14016
rs1430975453	R28T	0			0.633	1.95376	0.52426	0.07801	0.87581
rs1432200901	A9T	_low_confidence(0.04)			0.451	3.46088	0.90691	0.08908	0.18052
rs144451841	R107L	0.02			0.883	4.62537	0.92782	0.81421	0.90918	Disease	0.76	Disease	0.842	Disease	0.966
rs144451841	R107H	0			0.945	4.66052	0.92837	-	0.78434	Disease	0.625	Disease	0.874	Disease	0.93
rs144451841	R40L	0.03				29.7	0.92782	0.81421	0.90918
rs144451841	R40H	0			0.0002	30	0.92837	-	0.78434
rs1450798906	S45G	0.16			0.069	2.6869	0.89086	0.43476	0.63166	Neutral	0.317			Disease	0.613
rs1454798218	A76T	0.01			0.689	4.35064	0.91316	0.68001	0.16
rs1456180939	H31Y	0.01			0.807	4.12134	0.87605	0.74098	0.65013	Neutral	0.301	Disease	0.549	Disease	0.88
rs145768025	P39S	0.04			0.516	3.23893	0.87286	0.64196	0.83527	Neutral	0.159	Neutral	0.081	Neutral	0.36
rs145768025	P39A	0.24			0.06	1.98099	0.87207	-	0.82106	Neutral	0.127	Neutral	0.102	Neutral	0.342
rs145827670	E37D	1	.0.145	0.5	0	1.67658	0.88391	-	0.01624
rs1461109639	P13L	0.12			0.524	3.81176	0.85886	0.76509	0.76618	Neutral	0.405	Disease	0.707	Disease	0.938
rs146155375	A178T	_low_confidence(0.4)	0.662	0.954	0.016	0.914164	0.89706	-	0.10326
rs1462346191	G57R	0.55			0.233	3.05377	0.89444	0.44954	0.01453
rs146268210	L67H	0	1	0.996	0.466	3.76547	0.92016	-	0.77271
rs1465051226	R52Q	0.34			0.359	3.84057	0.89902	0.31266	0.17221
rs1465051226	R52P	0.11	0.87	0.954	0.641	4.05827	0.90096	0.46102	0.20152
rs146569701	I38N	0			0.672	4.43246	0.90096	0.84073	0.71353
rs146569701	I38T	0	0.025	0.111	0.472	3.64179	0.89771	-	0.51605
rs1467726434	H7R	0.04			0.631	4.1182	0.88391	0.90553	0.79961	Disease	0.696	Neutral	0.2	Disease	0.898
rs1477990671	A125V	0.26	0.999	0.986	0.126	2.49431	0.92465	0.2981	0.32573
rs147812082	S81R	0.08	0.998	0.995	0.603	3.35926	0.91432	-	0.06149
rs148500053	G29R	0	1	1	0.945	4.43424	0.96281	-	0.94606	Disease	0.869	Disease	0.963	Disease	0.955
rs1489345545	S22R	0.34	0.835	0.775	0.171	2.46847	0.90404	0.30943	0.45733
rs149492778	F112I	0	0.916	0.806	0.902	4.31682	0.91203	-	0.78265
rs149787233	P39L	0	0.998	0.992	0.871	3.95951	0.88391	-	0.83527	Neutral	0.362	Neutral	0.14	Disease	0.549
rs149787233	P39Q	0			0.897	3.84686	0.88391	0.71284	0.86496	Neutral	0.341	Neutral	0.153	Disease	0.563
rs150314549	P104S	0.07			0.537	3.34734	0.92066	-	0.07751
rs150516929	G154S	0.49			0.017	2.35934	0.91809	-	0.10498	Neutral	0.148	Neutral	0.198	Neutral	0.432
rs150516929	G87S	0.72			0.008	2.35934	0.91809	-	0.10498
rs1555165225	I159L	0	0.571	0.473	0.83	4.48552	0.95599	0.79817	0.41016	Neutral	0.467	Disease	0.591	Disease	0.891
rs1555165225	I92L	0.01			0.79	4.48552	0.95599	0.79817	0.41016
rs1555165227	E156K	0			0.897	4.52882	0.92729	0.7302	0.66737	Disease	0.683	Neutral	0.432	Disease	0.941
rs1555165227	E89K	0			0.897	4.52882	0.92729	0.7302	0.66737
rs1555165228	G154D	0.28			0.418	3.05743	0.92066	0.35804	0.29716	Neutral	0.431	Neutral	0.367	Disease	0.813
rs1555165228	G87D	0.53			0.394	3.05743	0.92066	0.35804	0.29716
rs1555165234	N146I	0.03			0.486	24.3	0.92365	0.46595	0.35968	Neutral	0.17	Neutral	0.414	Disease	0.684
rs1555165234	N146S	0.79			0.001	22.4	0.91599	0.33534	0.0217	Neutral	0.074	Neutral	0.126	Neutral	0.296
rs1555165234	N79I	0.1	0.444	0.445	0.408	24.3	0.92365	0.46595	0.35968
rs1555165234	N79S	0.48	0.001	0.002	0.011	22.4	0.91599	0.33534	0.0217
rs1555165235	N146Y	0.01			0.566	26.5	0.92415	0.4922	0.42352	Neutral	0.229	Disease	0.524	Disease	0.751
rs1555165235	N79Y	0			0.605	26.5	0.92415	0.4922	0.42352
rs1555165252	E117D	0.03	0.838	0.55	0.371	23.1	0.92837	0.44462	0.48981	Disease	0.582	Disease	0.619	Disease	0.944
rs1555165252	E50D	0.06			0.329	23.1	0.92837	0.44462	0.48981
rs1555165257	F113L	0.1	0.014	0.113	0.298	21.9	0.91087	0.58732	0.75817	Disease	0.602	Disease	0.12	Disease	0.763
rs1555165257	F46L	0.08			0.312	21.9	0.91087	0.58732	0.75817
rs1555165258	D109E	0.02	0.265	0.173	0.545	24.2	0.92516	0.87669	0.68488	Disease	0.707	Disease	0.64	Disease	0.931
rs1555165258	D42E	0.02			0.545	24.2	0.92516	0.87669	0.68488
rs1555165418	E71K	0	0.459	0.553	0.768	29.1	0.91316	0.63165	0.61818	Neutral	0.401	Neutral	0.299	Disease	0.844
rs1555165418	E4K	0			0.768	29.1	0.91316	0.63165	0.61818
rs1555165424	M68I	0.15	0.996	0.991	0.268	23	0.95182	0.61205	0.13435	Neutral	0.141	Neutral	0.144	Neutral	0.461
rs1555165424	M1I	0.58			0.032	23	0.95182	0.61205	0.13435	Neutral	0.33			Disease	0.68
rs1555165540	L65I	0.76	0.411	0.315	0.001	21.4	0.91543	0.33534	0.09982	Neutral	0.113	Neutral	0.176	Neutral	0.367
rs1555165546	S59T	0.38	0.999	0.999	0.031	22.2	0.8581	0.45118	0.29922	Neutral	0.18	Neutral	0.39	Disease	0.701
rs1555165555	R50W	0	0	0.004	0.935	33	0.86089	-	0.76863	Disease	0.603	Disease	0.572	Disease	0.854
rs1555165556	F47L	0.4	0.008	0.192	0.019	23.2	0.84713	0.63608	0.68607	Neutral	0.276			Disease	0.557
rs1555165557	P46S	0.28	1	0.999	0.131	22.7	0.85404	0.47086	0.78265	Neutral	0.284			Disease	0.555
rs1555165569	S35F	0.68	0.016	0.066	0.005	22.6	0.85258	0.56995	0.43491	Neutral	0.314	Neutral	0.148	Neutral	0.461
rs1555165587	L23P	0	0.508	0.887	0.859	32	0.86901	0.98676	0.86728	Disease	0.846	Disease	0.685	Disease	0.967
rs1555165594	F14S	0.18	0.032	0.059	0.455	26.6	0.85103	0.85603	0.53053	Disease	0.633	Neutral	0.485	Disease	0.936
rs1555165595	F14V	0.05	0.945	0.979	0.432	23.5	0.8464	0.78886	0.3577	Disease	0.792	Neutral	0.215	Disease	0.932
rs1555165607	P8L	0	0.978	0.965	0.945	32	0.96083	0.95383	0.94858	Disease	0.845	Disease	0.828	Disease	0.979
rs1555165611	H7Y	0.34	0.019	0.338	0.03	23.2	0.88626	0.88086	0.68607	Neutral	0.477	Neutral	0.333	Disease	0.846
rs1555165616	A4V	0.08	1	1	0.539	25.7	0.86735	0.81125	0.44817	Neutral	0.344	Neutral	0.245	Disease	0.71
rs1555165740	M1I	_low_confidence(0)	0.055	0.125	0.733	26.2	0.89576	0.84438	0.3136
rs1555165744	G3S	_low_confidence(0.18)	0.953	0.728	0.062	23.1	0.89377	0.37107	0.07169
rs1555165760	A14T	0.57	0.999	0.999	0.006	8.389	0.89444	0.33049	0.065
rs1555165760	A14S	0.29			0.029	8.065	0.89444	0.35154	0.04031
rs1555165761	E15G	0.01			0.641	25.5	0.9016	0.3483	0.34377
rs1555165764	E17K	0.01			0.808	25.3	0.90223	0.45282	0.38319
rs1555165770	G25V	0.43			0.015	22.4	0.88626	0.51999	0.00289
rs1555165852	P51A	0.02			0.831	25	0.90973	0.28036	0.67085	Neutral	0.35	Neutral	0.18	Disease	0.697
rs1555165853	P51L	0.02			0.835	26.6	0.9126	0.45939	0.70875	Disease	0.585	Neutral	0.263	Disease	0.833
rs1555165857	G59D	0.62	0	0.001	0.004	23	0.89966	0.23387	0.04465
rs1555165860	E66K	0.42	0	0	0.198	24.2	0.90223	0.75947	0.48317
rs1555165864	S70G	0.05			0.346	24	0.91203	0.4643	0.35575
rs1555165873	V93A	0.28			0.315	25	0.92066	0.25147	0.36166	Neutral	0.398	Neutral	0.382	Disease	0.802
rs1555165878	A101V	0			0.842	25.4	0.93298	0.97135	0.66852
rs1555165881	R102Q	0.35	0.954	0.949	0.026	22.9	0.9126	0.66761	0.29104
rs1555165898	P129R	0.01			0.784	27.1	0.92415	0.74334	0.90876
rs1555165913	L144M	0			0.758	24.1	0.92621	0.74216	0.20796
rs1555165917	V157A	0.09			0.301	23.5	0.92365	0.49874	0.04315
rs1555165918	L165F	0.08			0.633	23.7	0.89706	0.33859	0.29514
rs1555165922	D170G	0.45			0.318	23.9	0.90404	0.21637	0.02729
rs1555165927	E181K	_low_confidence(0.24)			0.038	20.9	0.89902	0.31105	0.15192
rs1555166293	M1L	0.04			0.773	25.1	0.50467	0.74452	0.60936
rs1555166754	F17S	0.11			0.272	15.32	0.52878	0.04385	0.78853	Disease	0.592	Neutral	0.188	Disease	0.842
rs1555166870	T27R	0.11			0.273	2.449	0.43674	0.04385	0.21008
rs1566415590	D139Y	0			0.945	32	0.9431	0.79405	0.96205
rs1566416016	P171Q	0.5	0.998	0.997	0.01	19.71	0.89086	0.25787	0.01434
rs17850134	E71D	1	0	0.003	0	17.25	0.90577	-	0.00965	Neutral	0.105	Neutral	0.114	Neutral	0.407
rs17850134	E4D	1			0	17.25	0.90577	-	0.00965
rs186242388	R163C	0.15			0.262	24.5	0.95798	-	0.73433	Neutral	0.449	Neutral	0.13	Neutral	0.468
rs186242388	R96C	0.15	0.953	0.223	0.262	24.5	0.95798	-	0.73433
rs192172142	A167V	0.24	0.606	0.256	0.037	19.2	0.90031	-	0.13052
rs199510583	D25E	0.02			0.504	23.9	0.87685	-	0.6766	Disease	0.502	Neutral	0.198	Disease	0.795
rs199640609	A177T	_low_confidence(0.25)	0.629	0.737	0.037	17.67	0.89966	0.26268	0.07606
rs199640609	A177P	_low_confidence(0.22)			0.043	18.03	0.90404	-	0.0336
rs199861008	T162I	0.16	0.829	0.573	0.303	23.8	0.92621	0.55078	0.62935	Neutral	0.216	Neutral	0.071	Neutral	0.321
rs199861008	T95I	0.14			0.493	23.8	0.92621	0.55078	0.62935
rs201474470	K90R	0.12	0.829	0.573	0.261	23	0.93359	0.56995	0.18052	Neutral	0.177	Neutral	0.181	Neutral	0.392
rs201474470	K90T	0.48	0.988	0.952	0.011	22.6	0.93178	-	0.01768	Neutral	0.078	Neutral	0.121	Neutral	0.237
rs201474470	K23R	0.05	0.018	0.036	0.345	23	0.93359	0.56995	0.18052
rs201474470	K23T	0.78			0.002	22.6	0.93178	-	0.01768
rs202111419	E58D	0.41	1	1	0.032	22.2	0.90223	0.15905	0.14993
rs202170534	Q37E	0.11	0.082	0.102	0.272	9.338	0.44858	-	0.46972
rs202246824	T120P	0.03	0	0.003	0.767	28.3	0.92516	0.73502	0.35173
rs202246824	T120A	0.03	0.001	0.02	0.648	26.9	0.92117	-	0.20365
rs2234703	S41Y	0.14			0.474	23.5	0.84498	0.26429	0.43301	Neutral	0.378	Neutral	0.26	Disease	0.587
rs2234704	P51L	0.25			0.037	16.21	0.82546	-	0.41209
rs370579035	I3V	0.53			0.015	22.6	0.86901	-	0.15393	Neutral	0.081	Neutral	0.141	Neutral	0.403
rs370803064	A104T	0.06	0.003	0.125	0.323	21.4	0.95667	-	0.24458
rs370803064	A171T	0.12			0.261	21.4	0.95667	-	0.24458	Neutral	0.067	Neutral	0.112	Neutral	0.301
rs371079119	S136P	0.01	0.001	0.009	0.789	27.2	0.93062	0.74569	0.6766	Disease	0.685	Disease	0.553	Disease	0.931
rs371079119	S136T	0.19	0	0	0.051	22.4	0.92568	-	0.3136	Neutral	0.105	Neutral	0.346	Neutral	0.434
rs371079119	S69P	0.01	0	0	0.789	27.2	0.93062	0.74569	0.6766
rs371079119	S69T	0.2	0.805	0.699	0.051	22.4	0.92568	-	0.3136
rs371239738	A54T	0.54	0.006	0.015	0.008	14	0.89966	-	0.1085
rs371239738	A54P	0.15	0.041	0.124	0.44	17.48	0.90223	0.44789	0.15592
rs373032047	H18Y	1			0.001	22.9	0.83425	-	0.01218	Neutral	0.264	Neutral	0.13	Disease	0.523
rs374169381	R157C	0.02			0.553	32	0.9384	-	0.93042	Disease	0.673	Disease	0.926	Disease	0.947
rs374169381	R90C	0.01			0.576	32	0.9384	-	0.93042
rs374661019	P125S	0			0.945	27.5	0.98157	-	0.95262	Disease	0.915	Disease	0.997	Disease	0.976
rs374661019	P58S	0			0.945	27.5	0.98157	-	0.95262	Neutral	0.172	Disease	0.567	Disease	0.796
rs375886627	T63A	0.08			0.3	22.7	0.90577	-	0.27869	Neutral	0.285	Neutral	0.161	Disease	0.71
rs375933774	R12C	0.02			0.873	33	0.93934	-	0.94523	Disease	0.78	Disease	0.909	Disease	0.968
rs377506407	G46C	0.01			0.779	29.3	0.90463	-	0.59826
rs387907336	D140N	0	0.999	0.994	0.892	28.3	0.92316	0.9217	0.76217	Disease	0.642	Disease	0.668	Disease	0.897
rs387907336	D73N	0.01	0.999	0.997	0.853	28.3	0.92316	0.9217	0.76217	Neutral	0.416	Disease	0.46	Disease	0.793
rs387907337	P20S	0.02	1	0.994	0.657	27.6	0.87764	0.97464	0.93605	Disease	0.641	Disease	0.84	Disease	0.945
rs387907338	R56W	0	1	1	0.945	29.2	0.89307	0.88744	0.74012	Disease	0.802	Disease	0.879	Disease	0.97
rs387907339	D109Y	0	1	0.999	0.919	34	0.93359	0.8665	0.96969	Disease	0.922	Neutral	0.933	Disease	0.971
rs387907339	D109H	0	1	0.998	0.911	34	0.93298	0.89386	0.91248	Disease	0.832	Disease	0.892	Disease	0.932
rs387907339	D42Y	0			0.919	34	0.93359	0.8665	0.96969
rs387907339	D42H	0			0.911	34	0.93298	0.89386	0.91248
rs397516686	M1I	0.11	0.33	0.718	0.762	24.7	0.90859	-	0.55618
rs4252589	G111S	0	1	0.999	0.945	27	0.91203	-	0.88936
rs52822055	T23R	_low_confidence(0.17)	0.091	0.195	0.059	10.06	0.4678	-	0.67085
rs534473091	R123W	0	0.995	0.987	0.892	26.3	0.92729	0.66202	0.76703	Disease	0.608	Disease	0.82	Disease	0.931
rs534473091	R56W	0.13			0.7	26.3	0.92729	0.66202	0.76703
rs537074990	S19Y	1			0.001	22.5	0.83254	0.64921	0.02688	Disease	0.522	Neutral	0.302	Disease	0.821
rs542645787	D73H	0	1	0.999	0.935	29.5	0.92516	0.72284	0.87881	Disease	0.665	Disease	0.698	Disease	0.858
rs542645787	D6H	0	0.086	0.861	0.935	29.5	0.92516	0.72284	0.87881
rs547282752	V93L	0.02	1	1	0.397	23.7	0.93298	0.83519	0.46638	Neutral	0.314	Neutral	0.203	Disease	0.703
rs547282752	V93M	0	0.665	0.794	0.873	26.4	0.94214	0.86042	0.49808	Neutral	0.35	Neutral	0.449	Disease	0.75
rs547282752	V26L	0.03	0.011	0.019	0.379	23.7	0.93298	0.83519	0.46638
rs547282752	V26M	0.03	1	0.999	0.793	26.4	0.94214	0.86042	0.49808
rs550193467	H10P	_low_confidence(0.01)	0.999	0.999	0.593	25	0.89836	0.31427	0.37154
rs553865461	D96G	0.06	1	0.999	0.557	25.7	0.91145	0.73741	0.77433	Neutral	0.223	Neutral	0.712	Disease	0.749
rs553865461	D29G	0.36			0.255	25.7	0.91145	0.73741	0.77433
rs577253222	M1T	0			0.935	27.4	0.91145	0.83519	0.78853	Disease	0.536			Disease	0.536
rs587679193	R131G	0.38			0.218	23.6	0.90747	0.54757	0.29716
rs587693757	R148Q	0			0.454	25.9	0.92016	0.80727	0.46468
rs587698938	V80A	0			0.935	27.7	0.94731	0.98194	0.72666
rs587699399	R50Q	0			0.78	30	0.91316	-	0.53378	Neutral	0.365	Neutral	0.096	Disease	0.533
rs587724960	A64D	0.38			0.02	2.56812	0.89706	-	0.4216
rs587739341	R131Q	0.59			0.238	3.65576	0.91145	0.42984	0.032
rs587764844	V180A	_low_confidence(0.02)			0.383	1.97692	0.90463	0.10741	0.0227
rs7124407	T23R	0.29			0.029	0.812642	0.4678	-	0.67085
rs764919055	R119H	0			0.945	4.87391	0.95286	0.96378	0.81314
rs76737820	D108A	0			0.919	4.55873	0.93004	0.47908	0.9556
rs781787278	P169S	0.09	0.023	0.065	0.296	2.40597	0.88862	0.33049	0.18052
rs781794984	V113M	0			0.886	3.53625	0.92729	0.89147	0.5257
rs781825092	H45R	0.81			0.435	3.10304	0.88938	0.48072	0.0439
rs781846534	R50Q	0.28			0.413	3.48501	0.85014	0.90705	0.31561
rs781852612	V145L	0.42			0.014	2.47963	0.92946	0.7673	0.28282	Neutral	0.352	Neutral	0.208	Disease	0.719
rs781852612	V78L	0.17	0.997	0.95	0.059	2.47963	0.94432	0.78252	0.39092
rs781902168	R11C	0	0.001	0.009	0.744	27.6	0.95667	0.42494	0.48486
rs781902168	R11G	0			0.452	27.6	0.95667	0.42494	0.48486	Disease	0.736	Disease	0.521	Disease	0.96
rs781905192	T16A	0	0.984	0.933	0.902	4.57785	0.55791	0.00575	0.70269
rs781915800	K121R	0.55	1`.000	0.996	0.007	0.781616	0.92675	0.72284	0.04315	Neutral	0.165	Neutral	0.306	Disease	0.631
rs781915800	K54R	0.1			0.286	0.050154	0.92675	0.72284	0.04315
rs781915800	R22C	1			0.001	2.74807	0.92675	0.72284	0.04315	Disease	0.704	Disease	0.673	Disease	0.942
rs781928709	R22C	0	0.007	0.032	0.666	25.7	0.92217	0.51019	0.37541
rs781928709	R22S	0			0.919	4.90056	0.89902	0.95383	0.86883
rs781935850	F61Y	1			0.001	22.7	0.92675	0.72284	0.04315	Neutral	0.298	Neutral	0.142	Disease	0.577
rs781938446	A56D	0.09			0.945	34	0.93004	0.8324	0.94417
rs781938446	A56G	0.08			0.945	34	0.93004	0.8324	0.94417
rs781972879	P21L	0.09	0	0.009	0.406	2.35681	0.91599	0.57946	0.90005
rs781975640	A101T	0.03			0.494	24.5	0.90916	0.56836	0.55457
rs781979932	M1I	0			0.902	4.21905	0.53313	0.76619	0.72666
rs781982989	A167S	0.03			0.748	4.59148	0.89836	0.29327	0.08203
rs781986102	R56Q	0.01			0.85	3.98304	0.88862	0.80526	0.46303	Disease	0.6	Neutral	0.493	Disease	0.909
rs781986564	A12T	0.62			0.004	1.86483	0.89576	0.33859	0.07606
rs782049019	L34R	0.04	1	1	0.849	4.21285	0.89576	0.6535	0.37541
rs782052133	A135V	0.02			0.399	3.11916	0.92729	0.59201	0.35575
rs782052133	A135G	0.04			0.783	26.6	0.88862	0.80526	0.46303
rs782058169	R4Q	0.04			0.353	3.30706	0.49648	0.07096	0.24458
rs782060242	E175G	_low_confidence(0.15)			0.945	33	0.9016	0.98607	0.94944
rs782072534	R29W	0.36			0.02	1.0968	0.48465	0.03264	0.33978
rs782112604	F17L	_low_confidence(0.15)			0.241	2.51902	0.41751	0.00375	0.52896	Neutral	0.396	Neutral	0.098	Disease	0.717
rs782115863	I159T	0.2			0.049	-0.304062	0.95926	0.86215	0.71718	Disease	0.707	Disease	0.848	Disease	0.965
rs782115863	I92T	0			0.919	33	0.9016	0.98607	0.94944
rs782122417	T40M	0	0.010	0.008	0.945	4.53156	0.84498	0.45118	0.08826	Neutral	0.136	Disease	0.565	Disease	0.78
rs782144055	G59S	0.78	1	1		29.2	-	-	-
rs782145127	Q151R	0.23	0.995	0.977	0.454	2.305	0.91203	0.29327	0.29922	Neutral	0.293	Neutral	0.226	Disease	0.726
rs782145127	Q84R	0.78	0.068	0.189	0.001	2.55362	0.91203	0.29327	0.29922
rs782149177	I162L	0.52	0.012	0.479	0.143	2.018	0.91145	0.81421	0.26838
rs782149177	I162V	0.43			0.148	2.018	0.90521	0.77716	0.07898
rs782149177	I162F	0.01			0.41	3.11543	0.91758	0.79405	0.45007
rs782166841	R106H	0.19			0.05	2.52685	0.92837	0.7857	0.72998
rs782166841	R106L	0			0.637	3.81881	0.92782	0.88581	0.85367
rs782167833	I141T	0			0.911	4.46815	0.92621	0.87163	0.61237
rs782198420	P182L	0			0.895	4.45948	0.89836	0.47744	0.2122
rs782199553	H8P	0			0.875	4.44163	0.9103	0.38409	0.05821
rs782199553	H8R	_low_confidence(0)			0.445	2.35473	0.90747	0.43641	0.29922
rs782200688	D2N	_low_confidence(0)	1	1	0.454	3.3036	0.90031	0.88744	0.69548	Neutral	0.365	Neutral	0.215	Neutral	0.731
rs782202385	R109H	_low_confidence(0)			0.446	3.09016	0.92621	0.54757	0.15192
rs782206421	R123Q	0	0.999	0.993	0.889	4.45392	0.92217	0.51019	0.37541	Neutral	0.277	Neutral	0.286	Disease	0.697
rs782206421	R56Q	0.01			0.768	4.41966	0.92217	0.51019	0.37541
rs782206681	M1V	0.03	0.987	0.840	0.666	3.98905	0.8951	0.83612	0.31966	Neutral	0.43			Disease	0.74
rs782207078	R163H	0.55	1	1	0.309	3.98905	0.95667	0.42494	0.48486	Neutral	0.217	Neutral	0.395	Disease	0.625
rs782207078	R96H	_low_confidence(0)	0.999	0.998	0.686	3.76982	0.95667	0.42494	0.48486
rs782207078	R163H	0.04				28.1	-	-	-
rs782223550	S18F	0.18			0.452	27.6	0.92117	0.554	0.82544
rs782223550	S85F	0	1	0.997		27.9	-	-	-	Neutral	0.32	Disease	0.656	Disease	0.809
rs782230322	V106F	0			0.906	4.91916	0.94352	0.73861	0.33779
rs782241905	H152R	0			0.906	4.91916	0.91965	0.29327	0.0439
rs782242246	Y121C	0			0.802	4.32314	0.91706	0.95668	0.9763
rs782249531	H31P	0.47	0.003	0.121	0.011	2.72837	0.87605	0.71661	0.79105	Neutral	0.481	Disease	0.726	Disease	0.948
rs782260577	V99L	0			0.945	4.71238	0.92946	-	0.53534
rs782273595	K44T	0.24			0.044	2.77311	0.53313	0.11698	0.78683
rs782315130	V160G	0			0.782	4.40109	0.94549	0.82101	0.24458
rs782316391	R22H	_low_confidence(0)	1.000	0.996	0.804	3.58692	0.90031	0.98234	0.80303	Disease	0.611	Neutral	0.465	Disease	0.921
rs782334737	M1T	0	1.000	0.999	0.838	4.52304	0.54925	0.73861	0.8826
rs782356793	T63I	0	0.211	0.342	0.902	4.6402	0.90916	0.56836	0.55457	Neutral	0.385	Neutral	0.41	Disease	0.837
rs782356793	T63N	_low_confidence(0)	0	0.002	0.897	3.85813	0.90634	0.1928	0.33179	Neutral	0.387	Neutral	0.341	Disease	0.845
rs782358064	S2L	0.01			0.494	3.61933	0.9016	0.35316	0.23156
rs782384792	L153S	0.24	0.005	0.027	0.037	2.78006	0.9186	0.29327	0.04957
rs782393308	R148W	_low_confidence(0.03)			0.374	3.44894	0.92217	0.8277	0.76618
rs782421371	I162T	0.01	0.629	0.737	0.407	3.49792	0.91653	0.84347	0.27253
rs782423443	P58S	0	0.082	0.102	0.857	3.85417	0.86227	0.44298	0.66852
rs782452521	V97M	0	0.015	0.044	0.467	3.61795	0.92516	0.46595	0.04623	Neutral	0.123			Neutral	0.206
rs782452521	V30M	0.49			0.016	2.7176	0.92516	0.46595	0.04623
rs782490077	L38M	0.24	0.999	0.993	0.04	2.45603	0.47134	-	0.12301
rs782494423	L67F	0.22			0.044	2.45603	0.91809	0.63461	0.49149
rs782496139	I179T	_low_confidence(0.17)			0.286	1.03985	0.89086	0.22908	0.01413
rs782498567	A177V	0			0.715	3.65399	0.89706	0.33534	0.13052
rs782506463	P41S	_low_confidence(0.68)	0.046	0.115	0.002	0.664008	0.90691	0.5395	0.74467
rs782506463	P41T	_low_confidence(0.28)	1.000	1.000	0.032	0.810788	0.90521	0.50365	0.70629
rs782510676	P35R	0.13			0.47	3.31225	0.4047	0.0149	0.49149
rs782520163	R107C	0			0.286	12.57	0.47134	-	0.12301	Disease	0.733	Disease	0.947	Disease	0.944
rs782520163	R40C	_low_confidence(0.81)			0.001	-0.279498	0.93004	0.8324	0.94417
rs782533003	R151Q	0	0.012		0.945	5.11989	0.92167	0.23865	0.07898
rs782541846	P33S	0		0.479	0.945	5.11989	0.4047	0.0017	0.23808
rs782547574	T42A	0.28	0.025	0.077	0.051	3.00831	0.8334	-	0.2122	Neutral	0.113	Neutral	0.123	Neutral	0.461
rs782553149	R52W	_low_confidence(0.74)			0.002	-0.24541	0.89641	0.46922	0.00238
rs782564961	E87K	0.62	0.995	0.977	0.013	1.77544	0.94661	0.94732	0.71837	Disease	0.761	Neutral	0.299	Disease	0.921
rs782609126	P124T	0.07			0.695	3.85885	0.98185	0.97038	0.96019
rs782617445	N158S	0			0.831	4.75429	0.92066	0.40367	0.1994
rs782629197	L143F	0	1.000	0.999	0.945	4.02798	0.98171	0.96483	0.69313	Disease	0.699	Disease	0.971	Disease	0.932
rs782629197	L143V	0.04	0.987	0.981	0.643	3.91212	0.98157	0.9689	0.58523	Disease	0.676	Disease	0.966	Disease	0.94
rs782629197	L76F	0			0.935	4.55424	0.98171	0.96483	0.69313
rs782629197	L76V	0			0.863	4.38184	0.98157	0.9689	0.58523
rs782635893	I124M	0.01	0.713	0.761	0.896	4.55424	0.91706	0.87753	0.23372	Disease	0.641	Neutral	0.436	Disease	0.922
rs782635893	I57M	0			0.863	4.38184	0.91706	0.87753	0.23372
rs782651807	T42P	0.04	0.000	0.011	0.605	2.87724	0.89902	0.4561	0.30128	Neutral	0.461	Neutral	0.143	Disease	0.58
rs782654756	P8S	0.03	1.000	1.000	0.621	2.87724	0.9602	0.9174	0.84285	Disease	0.6	Disease	0.733	Disease	0.934
rs782672409	I66V	0.08			0.318	2.76065	0.91653	0.72408	0.09813
rs782672409	I133V	0.1	0.035	0.331	0.786	4.03468	0.91653	0.72408	0.09813	Neutral	0.076	Neutral	0.181	Neutral	0.42
rs782682010	A53T	0.94			0.029	2.82289	0.89576	0.15755	0.07169
rs782717759	R102W	0.73			0.031	2.82289	0.91758	0.80727	0.84075
rs782720245	L44M	0.58	0.844	0.967	0.023	2.6757	0.87366	0.67728	0.27253	Neutral	0.121			Neutral	0.392
rs782720917	S22N	0			0.879	4.22731	0.90577	0.22432	0.22296
rs782728956	E39D	0.03			0.766	2.76228	0.94072	0.8277	0.49149
rs782728956	E106D	0.11	0.028	0.125	0.3	2.90577	0.94072	0.8277	0.49149	Disease	0.665	Neutral	0.122	Disease	0.76
rs782777418	G63E	0.11			0.279	1.20569	0.9103	0.41348	0.82544
rs782794093	S12N	0.15			0.248	1.20569	0.57897	0.02804	0.55137
rs782799100	G147V	0.01	0.901	0.821	0.417	3.27223	0.90223	-	0.56421	Neutral	0.379	Neutral	0.335	Disease	0.704
rs782799100	G147E	0.22	0.994	0.988	0.045	1.73233	0.92316	0.7899	0.62105	Disease	0.565	Neutral	0.358	Disease	0.866
rs782799100	G80V	0.04			0.64	3.89683	0.90223	-	0.56421
rs782799100	G80E	0			0.875	4.03023	0.92316	0.7899	0.62105
rs782803706	E176G	0.03			0.656	3.89683	0.90096	0.23227	0.42731
rs794728982	H6Y	0	0.968	0.775	0.875	4.03023	0.85103	0.80021	0.50136	Disease	0.598	Neutral	0.329	Disease	0.901
rs797044515	L22F	_low_confidence(0.1)			0.286	2.83179	0.93697	0.91668	0.66162
rs797044515	L89F	0.03	1.000	0.999	0.629	4.18391	0.93697	0.91668	0.66162	Disease	0.608	Disease	0.634	Disease	0.849
rs868946460	P16L	0	0.964	0.921	0.919	4.53198	0.85553	0.80627	0.83936	Disease	0.561	Neutral	0.265	Disease	0.85
rs868980796	S86F	0			0.919	4.53198	0.92568	0.47415	0.65128
rs868980796	S153F	0	0.673	0.702	0.801	4.78931	0.92568	0.47415	0.65128	Neutral	0.261	Disease	0.554	Disease	0.807
rs876657444	I57V	0.03			0.59	3.7269	0.9126	0.90553	0.19728
rs876657444	I124V	0.04	0.001	0.011	0.575	3.7269	0.9126	0.90553	0.19728	Disease	0.519	Neutral	0.099	Disease	0.54
rs876657766	F51S	0.1			0.287	1.79587	0.9683	0.93665	0.94829
rs876657766	F118S	0.16	1	1	0.06	1.79587	0.9683	0.93665	0.94829	Disease	0.948	Disease	0.861	Disease	0.984
rs886039099	Q41H	0			0.945	4.86874	0.92782	0.50365	0.72308
rs886039099	Q108H	0			0.945	4.86874	0.92782	0.50365	0.72308	Neutral	0.366	Disease	0.812	Disease	0.847
rs886047688	E34D	0	0	0.026	0.945	5.00398	0.83425	0.7857	0.26417	Neutral	0.116	Neutral	0.201	Disease	0.503
rs899795789	D62G	0.01	0.221	0.694	0.905	5.00398	0.94472	0.84255	0.83799	Neutral	0.496	Neutral	0.349	Disease	0.781
rs899795789	D129G	0.64	0.998	0.992	0.004	2.12373	0.94472	0.84255	0.83799	Disease	0.801	Disease	0.72	Disease	0.958
rs907356354	T91P	0			0.884	4.43924	0.92465	0.57787	0.39859
rs907356354	T158P	0	0.003	0.034	0.884	4.43924	0.92465	0.57787	0.39859	Neutral	0.365	Neutral	0.431	Disease	0.737
rs916367766	D128N	0.35			0.022	2.83597	0.9384	0.76951	0.59982
rs930811941	R12L	0.29	0.999	0.994	0.03	2.83597	0.9384	0.98963	0.91376	Disease	0.848	Disease	0.738	Disease	0.984
rs930811941	R12H	0.1	0.977	0.775	0.296	3.30076	0.93887	0.9782	0.79706	Disease	0.75	Disease	0.792	Disease	0.967
rs931730154	S45N	0	0.732	0.726	0.895	4.42265	0.89307	0.40367	0.53053	Neutral	0.344			Disease	0.66
rs938083950	C7Y	0			0.709	4.34813	0.60996	0.27553	0.9914
rs983384295	R115Q	0.33			0.262	2.84932	0.9186	0.98388	0.73107
rs987496548	R2H	low			0.825	3.79616	0.92729	0.69605	0.68955
rs987496548	R69H	0	1.000	0.999	0.945	4.75704	0.92729	0.69605	0.68955	Neutral	0.375	Neutral	0.458	Disease	0.823
